# An Interplay of Phytoplankton Donor Species and Transformation of Released Compounds over Time Defines Bacterial Communities Following Phytoplankton DOMp Pulses

**DOI:** 10.1101/2022.12.23.521850

**Authors:** Falk Eigemann, Eyal Rahav, Hans-Peter Grossart, Dikla Aharonovich, Maren Voss, Daniel Sher

**Author notes:** Corresponding author: Falk Eigemann, Straße des 17 Juni 135, KF 305, 10623 Berlin, Germany.

## Abstract

Phytoplankton-bacteria interactions are stimulated by phytoplankton-released dissolved organic matter (DOMp). Two factors that shape the accompanying bacterial community are i) the “donor” phytoplankton species, defining the initial composition of released DOMp, and ii) the DOMp transformation over time. We added phytoplankton DOM from two globally abundant species - the diatom *Skeletonema marinoi* and the cyanobacterium *Prochlorococcus* MIT9312 - to natural bacterial communities in the Eastern Mediterranean and determined the bacterial responses over a time-course of 72 h in terms of cell numbers, bacterial production (BP), alkaline phosphatase activity (APA), and changes in active bacterial community compositions based on rRNA amplicon sequencing. Both DOMp types were demonstrated to serve the bacterial community as carbon and potentially phosphorus source. Diatom-derived DOM induced higher BP and lower APA compared to cyanobacterium DOM after 24 h, but not after 48 and 72 h of incubation, and also maintained higher Shannon diversities over the course of the experiment, indicating a better bacterial accessibility and broader disposability of diatom derived DOM. Bacterial communities significantly differed between DOMp types as well as different incubation times, pointing to a certain bacterial specificity for the DOMp donor as well as a successive utilization of phytoplankton DOM by different bacterial taxa. The highest differences in bacterial community composition with DOMp types occurred shortly after additions, suggesting a high specificity towards highly bioavailable DOMp compounds. We conclude that phytoplankton associated bacterial communities are strongly shaped by an interplay between phytoplankton donor and the transformation of its released DOMp over time.

**IMPORTANCE:** Phytoplankton-bacteria interactions maintain biogeochemical cycles of global importance. Phytoplankton photosynthetically fix carbon dioxide and subsequently release the synthesized compounds as dissolved organic matter (DOMp), which becomes processed and recycled by heterotrophic bacteria. Yet, the combined effect of the phytoplankton donor species and time-dependent transformation of DOMp compounds on the accessibility to the bacterial community has not been explored until now. The diatom *Skeletonema marinoi* and the cyanobacterium *Prochlorococcus* MIT9312 are globally important phytoplankton species, and our study revealed that DOMp of both species was selectively incorporated by the bacterial community. The donor species had the highest impact shortly after DOMp appropriation, and its effect diminished over time. Our results improve the understanding of biogeochemical cycles between phytoplankton and bacteria, and solve yet unresolved questions of phytoplankton-bacteria interactions.
