## Supplemental Table 3 for "An Interplay of Phytoplankton Donor Species and Transformation of Released Compounds over Time Defines Bacterial Communities Following Phytoplankton DOMp Pulses"

rank_sample;t0_1;t0_2;t0_3;control_1_6h;control_2_6h;control_3_6h;cyano_1_6h;cyano_2_6h;cyano_3_6h;cyano_4_6h;diatom_1_6h;diatom_2_6h;diatom_3_6h;diatom_4_6h;control_1_24h;control_2_24h;control_3_24;control_4_24h;cyano_1_24h;cyano_2_24h;cyano_3_24h;cyano_4_24h;diatom_1_24h;diatom_2_24h;diatom_3_24h;diatom_4_24h;control_1_48h;control_2_48h;control_3_48h;control_4_48h;cyano_1_48h;cyano_2_48h;cyano_…
1;Cyanobacteria_Cyanobacteriia_Synechococcales_Cyanobiaceae_Synechococcus_CC9902;Proteobacteria_Gammaproteobacteria_SAR86_clade;Cyanobacteria_Cyanobacteriia_Synechococcales_Cyanobiaceae_Synechococcus_CC9902;Bacteroidota_Bacteroidia_Flavobacteriales_Flavobacteriaceae_NS4_marine_group;Cyanobacteria_Cyanobacteriia_Synechococcales_Cyanobiaceae_Synechococcus_CC9902;Cyanobacteria_Cyanobacteriia_Synecho…
2;Cyanobacteria_Cyanobacteriia_Synechococcales_Cyanobiaceae_Synechococcus_CC9902;Proteobacteria_Gammaproteobacteria_SAR86_clade;Cyanobacteria_Cyanobacteriia_Synechococcales_Cyanobiaceae_Synechococcus_CC9902;Proteobacteria_Gammaproteobacteria_SAR86_clade;Cyanobacteria_Cyanobacteriia_Synechococcales_Cyanobiaceae_Synechococcus_CC9902;Cyanobacteria_Cyanobacteriia_Synechococcales_Cyanobiaceae_Synechoc…
3;Cyanobacteria_Cyanobacteriia_Synechococcales_Cyanobiaceae_Synechococcus_CC9902;Bacteroidota_Bacteroidia_Flavobacteriales_Flavobacteriaceae_NS5_marine_group;Proteobacteria_Alphaproteobacteria_Puniceispirillales_SAR116_clade;Bacteroidota_Bacteroidia_Flavobacteriales_Flavobacteriaceae_NS4_marine_group;Cyanobacteria_Cyanobacteriia_Synechococcales_Cyanobiaceae_Synechococcus_CC9902;Cyanobacteria_Cyan…
4;Cyanobacteria_Cyanobacteriia_Synechococcales_Cyanobiaceae_Synechococcus_CC9902;Proteobacteria_Alphaproteobacteria_Rhodospirillales_AEGEAN-169_marine_group;Cyanobacteria_Cyanobacteriia_Synechococcales_Cyanobiaceae_Synechococcus_CC9902;Proteobacteria_Gammaproteobacteria_KI89A_clade;Cyanobacteria_Cyanobacteriia_Synechococcales_Cyanobiaceae_Synechococcus_CC9902;Cyanobacteria_Cyanobacteriia_Synechoc…
5;Proteobacteria_Gammaproteobacteria_KI89A_clade;Bacteroidota_Bacteroidia_Flavobacteriales_Flavobacteriaceae_NS4_marine_group;Cyanobacteria_Cyanobacteriia_Synechococcales_Cyanobiaceae_Synechococcus_CC9902;Bacteroidota_Bacteroidia_Flavobacteriales_Flavobacteriaceae_NS2b_marine_group;Proteobacteria_Gammaproteobacteria_KI89A_clade;Cyanobacteria_Cyanobacteriia_Synechococcales_Cyanobiaceae_Synechococc…
6;Cyanobacteria_Cyanobacteriia_Synechococcales_Cyanobiaceae_Synechococcus_CC9902;Bacteroidota_Bacteroidia_Flavobacteriales_Flavobacteriaceae_NS4_marine_group;Chloroflexi_Dehalococcoidia_SAR202_clade;Bacteroidota_Bacteroidia_Flavobacteriales_Flavobacteriaceae_NS2b_marine_group;Proteobacteria_Gammaproteobacteria_KI89A_clade;Cyanobacteria_Cyanobacteriia_Synechococcales_Cyanobiaceae_Synechococcus_CC9…
7;Cyanobacteria_Cyanobacteriia_Synechococcales_Cyanobiaceae_Synechococcus_CC9902;Proteobacteria;Proteobacteria_Gammaproteobacteria_SAR86_clade;Proteobacteria_Alphaproteobacteria_SAR11_clade_Clade_I_Clade_Ia;Cyanobacteria_Cyanobacteriia_Synechococcales_Cyanobiaceae_Synechococcus_CC9902;Cyanobacteria_Cyanobacteriia_Synechococcales_Cyanobiaceae_Synechococcus_CC9902;Proteobacteria_Gammaproteobacteria…
8;Cyanobacteria_Cyanobacteriia_Synechococcales_Cyanobiaceae_Synechococcus_CC9902;Proteobacteria_Alphaproteobacteria_Rhodospirillales_AEGEAN-169_marine_group;Bacteroidota_Bacteroidia_Flavobacteriales_Flavobacteriaceae_NS4_marine_group;Proteobacteria_Alphaproteobacteria_Rhodospirillales_AEGEAN-169_marine_group;Cyanobacteria_Cyanobacteriia_Synechococcales_Cyanobiaceae_Synechococcus_CC9902;Bacteroido…
9;Proteobacteria_Gammaproteobacteria_Cellvibrionales_Halieaceae_OM60(NOR5)_clade;Bacteroidota_Bacteroidia_Flavobacteriales_Flavobacteriaceae_NS4_marine_group;Bacteroidota_Bacteroidia_Flavobacteriales_Flavobacteriaceae_NS5_marine_group;Bacteroidota_Bacteroidia_Flavobacteriales_Flavobacteriaceae_NS4_marine_group;Bacteroidota_Bacteroidia_Flavobacteriales_Flavobacteriaceae_NS5_marine_group;Proteobact…
10;Proteobacteria_Gammaproteobacteria_SAR86_clade;Proteobacteria_Alphaproteobacteria_SAR11_clade_Clade_II;Proteobacteria_Alphaproteobacteria_Rhodospirillales_AEGEAN-169_marine_group;Bacteroidota_Bacteroidia_Flavobacteriales_Flavobacteriaceae_NS5_marine_group;Proteobacteria_Gammaproteobacteria_Alteromonadales_Alteromonadaceae_Glaciecola;Bacteroidota_Bacteroidia_Flavobacteriales_NS9_marine_group;Cy…
11;Bacteroidota_Bacteroidia_Flavobacteriales_NS9_marine_group;Proteobacteria_Alphaproteobacteria_Rhodospirillales_AEGEAN-169_marine_group;Proteobacteria_Gammaproteobacteria_Burkholderiales_Methylophilaceae_OM43_clade;Proteobacteria_Alphaproteobacteria_SAR11_clade_Clade_II;Proteobacteria_Gammaproteobacteria_SAR86_clade;Cyanobacteria_Cyanobacteriia_Synechococcales_Cyanobiaceae_Synechococcus_CC9902;…
12;Proteobacteria_Alphaproteobacteria_Rhodobacterales_Rhodobacteraceae_HIMB11;Bacteroidota_Bacteroidia_Flavobacteriales_Flavobacteriaceae_NS5_marine_group;Proteobacteria_Gammaproteobacteria_SAR86_clade;Cyanobacteria_Cyanobacteriia_Synechococcales_Cyanobiaceae_Synechococcus_CC9902;Cyanobacteria_Cyanobacteriia_Synechococcales_Cyanobiaceae_Synechococcus_CC9902;Cyanobacteria_Cyanobacteriia_Synechococ…
13;Proteobacteria_Alphaproteobacteria_Defluviicoccales;Proteobacteria_Gammaproteobacteria_SAR86_clade;Proteobacteria_Gammaproteobacteria_SAR86_clade;Proteobacteria_Alphaproteobacteria_Rhodospirillales_AEGEAN-169_marine_group;Bacteroidota_Bacteroidia_Flavobacteriales_Flavobacteriaceae_NS5_marine_group;Cyanobacteria_Cyanobacteriia_Synechococcales_Cyanobiaceae_Synechococcus_CC9902;Proteobacteria_Gam…
14;Bacteroidota_Bacteroidia_Flavobacteriales_Flavobacteriaceae_NS4_marine_group;Proteobacteria_Alphaproteobacteria_SAR11_clade_Clade_II;Proteobacteria;Bacteroidota_Bacteroidia_Flavobacteriales_Flavobacteriaceae_NS4_marine_group;Cyanobacteria_Cyanobacteriia_Synechococcales_Cyanobiaceae_Synechococcus_CC9902;Cyanobacteria_Cyanobacteriia_Synechococcales_Cyanobiaceae_Synechococcus_CC9902;Proteobacteri…
15;Cyanobacteria_Cyanobacteriia_Synechococcales_Cyanobiaceae_Synechococcus_CC9902;Bacteroidota_Bacteroidia_Cytophagales_Cyclobacteriaceae_Marinoscillum;Cyanobacteria_Cyanobacteriia_Synechococcales_Cyanobiaceae_Synechococcus_CC9902;Proteobacteria_Gammaproteobacteria_Alteromonadales_Alteromonadaceae_Glaciecola;Proteobacteria_Gammaproteobacteria_Burkholderiales_Methylophilaceae_OM43_clade;Proteobact…
16;Proteobacteria_Gammaproteobacteria_KI89A_clade;Proteobacteria_Alphaproteobacteria_Rhodospirillales_AEGEAN-169_marine_group;Proteobacteria_Alphaproteobacteria_Rhodospirillales_AEGEAN-169_marine_group;Chloroflexi_Dehalococcoidia_SAR202_clade;Proteobacteria_Gammaproteobacteria_SAR86_clade;Cyanobacteria_Cyanobacteriia_Synechococcales_Cyanobiaceae_Synechococcus_CC9902;Proteobacteria_Gammaproteobact…
17;Proteobacteria_Alphaproteobacteria_Rhodobacterales_Rhodobacteraceae_HIMB11;Proteobacteria_Gammaproteobacteria_Oceanospirillales_Pseudohongiellaceae_Pseudohongiella;Proteobacteria_Alphaproteobacteria_Rhodospirillales_AEGEAN-169_marine_group;Proteobacteria_Alphaproteobacteria_SAR11_clade_Clade_I_Clade_Ia;Proteobacteria_Gammaproteobacteria_Alteromonadales_Alteromonadaceae_Glaciecola;Bacteroidota_…
18;Bacteroidota_Bacteroidia_Flavobacteriales_Flavobacteriaceae_NS5_marine_group;Proteobacteria_Gammaproteobacteria_Burkholderiales_Methylophilaceae_OM43_clade;Proteobacteria_Alphaproteobacteria_Rickettsiales;Bacteroidota_Bacteroidia_Flavobacteriales_Flavobacteriaceae_NS2b_marine_group;Proteobacteria_Gammaproteobacteria_Alteromonadales_Alteromonadaceae_Glaciecola;Proteobacteria_Alphaproteobacteria…
19;Cyanobacteria_Cyanobacteriia_Synechococcales_Cyanobiaceae_Synechococcus_CC9902;Proteobacteria_Alphaproteobacteria_Puniceispirillales_SAR116_clade;Proteobacteria_Alphaproteobacteria_SAR11_clade_Clade_IV;Proteobacteria_Gammaproteobacteria_SAR86_clade;Proteobacteria_Alphaproteobacteria_Rhodobacterales_Rhodobacteraceae_HIMB11;Proteobacteria_Gammaproteobacteria_Oceanospirillales_Pseudohongiellaceae…
20;Cyanobacteria_Cyanobacteriia_Synechococcales_Cyanobiaceae_Synechococcus_CC9902;Proteobacteria_Alphaproteobacteria_Rickettsiales;Proteobacteria_Gammaproteobacteria_KI89A_clade;Proteobacteria_Alphaproteobacteria_SAR11_clade_Clade_I_Clade_Ia;Bacteroidota_Bacteroidia_Flavobacteriales_Flavobacteriaceae_NS5_marine_group;Proteobacteria_Gammaproteobacteria_KI89A_clade;Proteobacteria_Gammaproteobacteri…
21;Marinimicrobia_(SAR406_clade);Proteobacteria_Alphaproteobacteria_Rickettsiales;Proteobacteria_Alphaproteobacteria_Rhodospirillales_AEGEAN-169_marine_group;Proteobacteria_Gammaproteobacteria_KI89A_clade;Bacteroidota_Bacteroidia_Flavobacteriales_NS7_marine_group;Bacteroidota_Bacteroidia_Flavobacteriales_Flavobacteriaceae_NS4_marine_group;Proteobacteria_Gammaproteobacteria_Oceanospirillales_Alcan…
22;Proteobacteria_Alphaproteobacteria_Rhodobacterales_Rhodobacteraceae_Ascidiaceihabitans;Cyanobacteria_Cyanobacteriia_Synechococcales_Cyanobiaceae_Synechococcus_CC9902;Bacteroidota_Bacteroidia_Flavobacteriales_Flavobacteriaceae_NS2b_marine_group;Proteobacteria_Alphaproteobacteria_SAR11_clade_Clade_I_Clade_Ib;Cyanobacteria_Cyanobacteriia_Synechococcales_Cyanobiaceae_Synechococcus_CC9902;Proteobac…
23;Bacteroidota_Bacteroidia_Flavobacteriales_Flavobacteriaceae_NS4_marine_group;Proteobacteria_Alphaproteobacteria_Rhodospirillales_AEGEAN-169_marine_group;Bacteroidota_Bacteroidia_Flavobacteriales_Flavobacteriaceae_NS4_marine_group;Proteobacteria_Alphaproteobacteria_Rhodospirillales_AEGEAN-169_marine_group;Cyanobacteria_Cyanobacteriia_Synechococcales_Cyanobiaceae_Synechococcus_CC9902;Bacteroidot…
24;Proteobacteria_Gammaproteobacteria_Alteromonadales_Pseudoalteromonadaceae_Pseudoalteromonas;Proteobacteria_Alphaproteobacteria_SAR11_clade_Clade_IV;Proteobacteria_Alphaproteobacteria_Puniceispirillales_SAR116_clade;Bacteroidota_Bacteroidia_Flavobacteriales_Crocinitomicaceae_Fluviicola;Proteobacteria_Alphaproteobacteria_Rhodobacterales_Rhodobacteraceae_HIMB11;Proteobacteria_Gammaproteobacteria_…
25;Proteobacteria_Gammaproteobacteria_Burkholderiales_Methylophilaceae_OM43_clade;Proteobacteria_Gammaproteobacteria_SAR86_clade;Cyanobacteria_Cyanobacteriia_Synechococcales_Cyanobiaceae_Synechococcus_CC9902;Bacteroidota_Bacteroidia_Flavobacteriales_Flavobacteriaceae_NS5_marine_group;Proteobacteria_Alphaproteobacteria_Thalassobaculales_Nisaeaceae_OM75_clade;Cyanobacteria_Cyanobacteriia_Synechococ…
26;Cyanobacteria_Cyanobacteriia_Synechococcales_Cyanobiaceae_Synechococcus_CC9902;Proteobacteria_Alphaproteobacteria_Rhodospirillales_AEGEAN-169_marine_group;Bacteroidota_Bacteroidia_Flavobacteriales_NS9_marine_group;Marinimicrobia_(SAR406_clade);Proteobacteria_Alphaproteobacteria_SAR11_clade_Clade_I_Clade_Ib;Bacteroidota_Bacteroidia_Flavobacteriales_NS9_marine_group;Proteobacteria_Alphaproteobac…
27;Proteobacteria_Alphaproteobacteria_SAR11_clade_Clade_IV;Proteobacteria_Alphaproteobacteria_Rhodospirillales_AEGEAN-169_marine_group;Proteobacteria_Gammaproteobacteria_SAR86_clade;Bacteroidota_Bacteroidia_Flavobacteriales_Flavobacteriaceae_NS5_marine_group;Proteobacteria_Alphaproteobacteria_SAR11_clade_Clade_II;Proteobacteria_Alphaproteobacteria_Rhodospirillales_AEGEAN-169_marine_group;Bacteroi…
28;Cyanobacteria_Cyanobacteriia_Synechococcales_Cyanobiaceae_Synechococcus_CC9902;Cyanobacteria_Cyanobacteriia_Synechococcales_Cyanobiaceae_Synechococcus_CC9902;Proteobacteria_Gammaproteobacteria_KI89A_clade;Bacteroidota_Bacteroidia_Flavobacteriales_NS9_marine_group;Proteobacteria_Alphaproteobacteria_Rhodobacterales_Rhodobacteraceae;Bacteroidota_Bacteroidia_Flavobacteriales_Crocinitomicaceae_Fluv…
29;Cyanobacteria_Cyanobacteriia_Synechococcales_Cyanobiaceae_Synechococcus_CC9902;Proteobacteria_Alphaproteobacteria_Rhodospirillales_AEGEAN-169_marine_group;Bacteroidota_Bacteroidia_Flavobacteriales_NS7_marine_group;Proteobacteria_Alphaproteobacteria_SAR11_clade_Clade_I_Clade_Ia;Bacteroidota_Bacteroidia_Flavobacteriales_Flavobacteriaceae_Pseudofulvibacter;Bacteroidota_Bacteroidia_Flavobacteriale…
30;Proteobacteria_Gammaproteobacteria_Pseudomonadales_Pseudomonadaceae_Pseudomonas;Bacteroidota_Bacteroidia_Flavobacteriales_Crocinitomicaceae_Fluviicola;Proteobacteria_Alphaproteobacteria_Defluviicoccales;Bacteroidota_Bacteroidia_Flavobacteriales_NS9_marine_group;Bacteroidota_Bacteroidia_Flavobacteriales_Flavobacteriaceae_NS4_marine_group;Proteobacteria_Gammaproteobacteria_SAR86_clade;Proteobact…
31;Verrucomicrobiota_Verrucomicrobiae_Verrucomicrobiales_DEV007;Bacteroidota_Bacteroidia_Flavobacteriales_Flavobacteriaceae_NS2b_marine_group;Bacteroidota_Bacteroidia_Cytophagales_Cyclobacteriaceae_Marinoscillum;Proteobacteria_Gammaproteobacteria_Oceanospirillales_Litoricolaceae_Litoricola;Cyanobacteria_Cyanobacteriia_Synechococcales_Cyanobiaceae_Synechococcus_CC9902;Bacteroidota_Bacteroidia_Flav…
32;Proteobacteria_Gammaproteobacteria_KI89A_clade;Proteobacteria_Gammaproteobacteria_SAR86_clade;Cyanobacteria_Cyanobacteriia_Synechococcales_Cyanobiaceae_Synechococcus_CC9902;Proteobacteria_Alphaproteobacteria_Puniceispirillales_SAR116_clade;Proteobacteria_Alphaproteobacteria_Rhodobacterales_Rhodobacteraceae_Ascidiaceihabitans;Cyanobacteria_Cyanobacteriia_Synechococcales_Cyanobiaceae_Synechococc…
33;Chloroflexi_Dehalococcoidia_SAR202_clade;Bacteroidota_Bacteroidia_Flavobacteriales_Flavobacteriaceae_NS4_marine_group;Proteobacteria_Gammaproteobacteria_Oceanospirillales_Pseudohongiellaceae_Pseudohongiella;Proteobacteria_Gammaproteobacteria_SAR86_clade;Bacteroidota_Bacteroidia_Flavobacteriales_Cryomorphaceae;Proteobacteria_Gammaproteobacteria_SAR86_clade;Bacteroidota_Bacteroidia_Flavobacteria…
34;Proteobacteria_Alphaproteobacteria_Rhodobacterales_Rhodobacteraceae;Proteobacteria_Gammaproteobacteria_SAR86_clade;Proteobacteria_Gammaproteobacteria_SAR86_clade;Bacteroidota_Bacteroidia_Flavobacteriales_Flavobacteriaceae_Aureimarina;SAR324_clade(Marine_group_B);Proteobacteria_Alphaproteobacteria_Rhodobacterales_Rhodobacteraceae_HIMB11;Proteobacteria_Alphaproteobacteria_SAR11_clade_Clade_I_Cla…
35;Proteobacteria_Alphaproteobacteria_Puniceispirillales;Bacteroidota_Bacteroidia_Flavobacteriales_Flavobacteriaceae_NS4_marine_group;Marinimicrobia_(SAR406_clade);Proteobacteria_Gammaproteobacteria_Oceanospirillales_Pseudohongiellaceae_Pseudohongiella;Cyanobacteria_Cyanobacteriia_Synechococcales_Cyanobiaceae_Synechococcus_CC9902;Proteobacteria_Alphaproteobacteria_Puniceispirillales;Proteobacteri…
36;Bacteroidota_Bacteroidia_Flavobacteriales_NS7_marine_group;Proteobacteria_Gammaproteobacteria_Burkholderiales_Nitrosomonadaceae_IS-44;Marinimicrobia_(SAR406_clade);Proteobacteria_Alphaproteobacteria_SAR11_clade_Clade_I_Clade_Ia;Bacteroidota_Bacteroidia_Flavobacteriales_Flavobacteriaceae_NS5_marine_group;Proteobacteria_Alphaproteobacteria_Rhodobacterales_Rhodobacteraceae_HIMB11;Proteobacteria_A…
37;Proteobacteria_Alphaproteobacteria_Rhodobacterales_Rhodobacteraceae;Bacteroidota_Bacteroidia_Flavobacteriales_Crocinitomicaceae_Fluviicola;Bacteroidota_Bacteroidia_Flavobacteriales_NS7_marine_group;Bacteroidota_Bacteroidia_Flavobacteriales_NS7_marine_group;Proteobacteria_Alphaproteobacteria_Sphingomonadales_Sphingomonadaceae_Altererythrobacter;Bacteroidota_Bacteroidia_Flavobacteriales_Flavobac…
38;Bacteroidota_Bacteroidia_Flavobacteriales_Flavobacteriaceae_NS2b_marine_group;Proteobacteria_Alphaproteobacteria_Rhodobacterales_Rhodobacteraceae;Proteobacteria_Alphaproteobacteria_Rhodospirillales_AEGEAN-169_marine_group;Bacteroidota_Bacteroidia_Flavobacteriales_Flavobacteriaceae_NS2b_marine_group;Bacteroidota_Bacteroidia_Flavobacteriales_Flavobacteriaceae_Aureimarina;Proteobacteria_Alphaprot…
39;Proteobacteria_Gammaproteobacteria_SAR86_clade;Proteobacteria_Alphaproteobacteria_Rickettsiales;Proteobacteria_Gammaproteobacteria_SAR86_clade;Cyanobacteria_Cyanobacteriia_Synechococcales_Cyanobiaceae_Synechococcus_CC9902;Proteobacteria_Alphaproteobacteria_Puniceispirillales;Bacteroidota_Bacteroidia_Flavobacteriales_Flavobacteriaceae_NS4_marine_group;Bacteroidota_Bacteroidia_Flavobacteriales_C…
40;Proteobacteria_Alphaproteobacteria_Puniceispirillales_SAR116_clade;Cyanobacteria_Cyanobacteriia_Synechococcales_Cyanobiaceae_Prochlorococcus_MIT9313;Proteobacteria_Gammaproteobacteria_KI89A_clade;Bacteroidota_Bacteroidia_Flavobacteriales_NS9_marine_group;Proteobacteria_Alphaproteobacteria_Puniceispirillales_SAR116_clade_Candidatus_Puniceispirillum;Cyanobacteria_Cyanobacteriia_Synechococcales_C…
41;Proteobacteria_Gammaproteobacteria_Oceanospirillales_Pseudohongiellaceae_Pseudohongiella;Proteobacteria_Alphaproteobacteria_SAR11_clade_Clade_IV;Proteobacteria_Alphaproteobacteria_Rhodospirillales_AEGEAN-169_marine_group;Bacteroidota_Bacteroidia_Flavobacteriales_Flavobacteriaceae_NS4_marine_group;Proteobacteria_Alphaproteobacteria_Rhodobacterales_Rhodobacteraceae_HIMB11;Bacteroidota_Bacteroidi…
42;Proteobacteria_Alphaproteobacteria_Rhodobacterales_Rhodobacteraceae_HIMB11;Marinimicrobia_(SAR406_clade);Proteobacteria_Gammaproteobacteria_Oceanospirillales_Pseudohongiellaceae_Pseudohongiella;Chloroflexi_Dehalococcoidia_SAR202_clade;Proteobacteria_Alphaproteobacteria_SAR11_clade_Clade_IV;Proteobacteria_Alphaproteobacteria_Rhodobacterales_Rhodobacteraceae_Ascidiaceihabitans;Proteobacteria_Alp…
43;Proteobacteria_Gammaproteobacteria_Burkholderiales_Methylophilaceae_OM43_clade;Bacteroidota_Bacteroidia_Flavobacteriales_Flavobacteriaceae_NS5_marine_group;Bacteroidota_Bacteroidia_Flavobacteriales_Flavobacteriaceae_NS5_marine_group;Proteobacteria_Alphaproteobacteria_Rhodospirillales_AEGEAN-169_marine_group;Proteobacteria_Gammaproteobacteria_SAR86_clade;Proteobacteria_Alphaproteobacteria_Punic…
44;Proteobacteria_Gammaproteobacteria_Oceanospirillales_Pseudohongiellaceae_Pseudohongiella;Proteobacteria_Alphaproteobacteria_Puniceispirillales_SAR116_clade;Bacteroidota_Bacteroidia_Flavobacteriales_Flavobacteriaceae_Pseudofulvibacter;Marinimicrobia_(SAR406_clade);Proteobacteria_Gammaproteobacteria_SAR86_clade;Proteobacteria_Alphaproteobacteria_Rickettsiales_S25-593;Proteobacteria_Gammaproteoba…
45;Proteobacteria_Alphaproteobacteria_Defluviicoccales;Proteobacteria_Gammaproteobacteria_Oceanospirillales_Saccharospirillaceae_Spongiispira;Proteobacteria_Gammaproteobacteria_Burkholderiales_Methylophilaceae_OM43_clade;Proteobacteria_Gammaproteobacteria_SAR86_clade;Bacteroidota_Bacteroidia_Flavobacteriales_Flavobacteriaceae_Pseudofulvibacter;Proteobacteria_Gammaproteobacteria_Alteromonadales_Al…
46;Proteobacteria_Alphaproteobacteria_SAR11_clade_Clade_I_Clade_Ia;Proteobacteria_Alphaproteobacteria_Rhodospirillales_AEGEAN-169_marine_group;Proteobacteria_Alphaproteobacteria_SAR11_clade_Clade_IV;Proteobacteria_Alphaproteobacteria_Rhodospirillales_AEGEAN-169_marine_group;Bacteroidota_Bacteroidia_Flavobacteriales_Crocinitomicaceae_Fluviicola;Proteobacteria_Gammaproteobacteria_Oceanospirillales_…
47;Proteobacteria_Alphaproteobacteria_Rhodospirillales_AEGEAN-169_marine_group;Marinimicrobia_(SAR406_clade);Verrucomicrobiota_Verrucomicrobiae_Verrucomicrobiales_DEV007;Proteobacteria_Alphaproteobacteria_SAR11_clade_Clade_I_Clade_Ib;Proteobacteria_Gammaproteobacteria_Burkholderiales_Nitrosomonadaceae_IS-44;Proteobacteria_Alphaproteobacteria_Rhodobacterales_Rhodobacteraceae;Verrucomicrobiota_Verr…
48;Bacteroidota_Bacteroidia_Flavobacteriales_Flavobacteriaceae_Pseudofulvibacter;Bacteroidota_Bacteroidia_Flavobacteriales_Flavobacteriaceae_NS4_marine_group;Proteobacteria_Alphaproteobacteria_SAR11_clade_Clade_I_Clade_Ia;Proteobacteria_Gammaproteobacteria_Burkholderiales_Methylophilaceae_OM43_clade;Proteobacteria_Alphaproteobacteria_Puniceispirillales_SAR116_clade;Proteobacteria_Alphaproteobacte…
49;Proteobacteria_Alphaproteobacteria_Puniceispirillales_SAR116_clade_Candidatus_Puniceispirillum;Cyanobacteria_Cyanobacteriia_Synechococcales_Cyanobiaceae_Synechococcus_CC9902;Cyanobacteria_Cyanobacteriia_Synechococcales_Cyanobiaceae_Synechococcus_CC9902;Chloroflexi_Dehalococcoidia_SAR202_clade;Bacteroidota_Bacteroidia_Flavobacteriales_NS9_marine_group;Bacteroidota_Bacteroidia_Flavobacteriales_F…
50;Bacteroidota_Bacteroidia_Flavobacteriales_Flavobacteriaceae_Pseudofulvibacter;Proteobacteria_Gammaproteobacteria_Burkholderiales_Methylophilaceae_OM43_clade;Bacteroidota_Bacteroidia_Flavobacteriales_Flavobacteriaceae_NS4_marine_group;Cyanobacteria_Cyanobacteriia_Synechococcales_Cyanobiaceae_Synechococcus_CC9902;Proteobacteria_Gammaproteobacteria_Alteromonadales_Alteromonadaceae_Glaciecola;Prot…
